# HPVarcall: Calling lineages and sublineages for partial DNA sequences of human papillomavirus

**DOI:** 10.64898/2025.12.31.697187

**Authors:** Alexandre Lomsadze, Mark Borodovsky

## Abstract

We describe a computational method, HPVarcall, that assigns DNA sequences of a human papillomavirus (HPV) variant of known type to lineages and sublineages. The algorithm relies on statistical models - positional frequency profiles - trained on multiple alignments of HPV genomic sequences that are known to belong to specific sublineages of a given HPV type.

The workflow begins with multiple alignment of all available sequences for the HPV type, followed by construction of a phylogenetic tree and identification of branches containing sublineage-specific reference sequences. In the prediction phase, sublineage-specific statistical models are used to compute the posterior probabilities for each sublineage given a query sequence. The query classifies to belong to the sublineage with the highest posterior probability. Accuracy assessments performed for the nine HPV types included in the Gardasil 9 vaccine demonstrated a low error rate in assigning HPV genomic fragments of at least 1000 nucleotides to their correct sublineages and even higher accuracy for longer sequence fragments.
