## Supplemental_Tables_2-6 for "HPVarcall: Calling lineages and sublineages for partial DNA sequences of human papillomavirus"

### Sheet: Supplemental_Table_2
	Suppl. Table 2: GenBank IDs of sublineage reference genomes
	Type	Lineage	Sublineage	ID in GenBank	Notes	Expanded notes
	HPV 6	A	A1	HPV6REF (PaVE)	Revised GenBank X00203	Revised by PaVE
		B	B1	AF092932
			B2	FR751328
			B3	L41216
			B4	HG793824
			B5	HG793900
	Type	Lineage	Sublineage	ID in GenBank	Notes	Expanded notes
	HPV 11	A	A1	M14119
			A2	FN907962
			A3	LN833169	No GenBank ID in PaVE	GenBank ID based on personal correspondence with the authors.
			A4	LN833187	No GenBank ID in PaVE	GenBank ID based on personal correspondence with the authors.
		B	B1	LN833183	No GenBank ID in PaVE	GenBank ID based on personal correspondence with the authors.
	Type	Lineage	Sublineage	ID in GenBank	Notes	Expanded notes
	HPV 16	A	A1	HPV16REF (PaVE)	Revised GenBank K02718	Revised by PaVE
			A2	AF536179
			A3	HQ644236
			A4	AF534061
		B	B1	AF536180
			B2	HQ644298
			B3	KU053910
			B4	KU053914
		C	C1	AF472509
			C2	HQ644244
			C3	KU053920	KU053920 replaced KU053921	The KU053921 sequence contains a frameshift in its coding region, which is caused by an indel.
			C4	KU053922
		D	D1	HQ644257
			D2	AY686579
			D3	AF402678
			D4	KU053933
	Type	Lineage	Sublineage	ID in GenBank	Notes	Expanded notes
	HPV 18	A	A1	HPV18REF (PaVE)	Revised GenBank X05015	Revised by PaVE
			A2	EF202146
			A3	EF202147
			A4	EF202151
			A5	GQ180787
		B	B1	EF202155
			B2	KC470225
			B3	EF202152
		C	C1	KC470229
	Type	Lineage	Sublineage	ID in GenBank	Notes	Expanded notes
	HPV 31	A	A1	J04353
			A2	HQ537675
		B	B1	HQ537676
			B2	HQ537680
		C	C1	HQ537682
			C2	HQ537684
			C3	HQ537685
			C4	-	No GenBank ID in PaVE	Excluded from our analyses
	Type	Lineage	Sublineage	ID in GB	Notes	Expanded notes
	HPV 33	A	A1	M12732
			A2	HQ537698
			A3	EU918766
		B	B1	HQ537705
		C	C1	KF436865
	Type	Lineage	Sublineage	ID in GenBank	Notes	Expanded notes
	HPV 45	A	A1	X74479
			A2	EF202157
			A3	KC470256
		B	B1	EF202161
			B2	EF202164
			B3	-	No GenBank ID in PaVE	Excluded from our analyses
		C	C1	PV418896	No GenBank ID in PaVE	GenBank ID based on isolate ID
			C2	PV419430	No GenBank ID in PaVE	GenBank ID based on isolate ID
	Type	Lineage	Sublineage	ID in GenBank	Notes	Expanded notes
	HPV 52	A	A1	X74481
			A2	HQ537739
		B	B1	HQ537740
			B2	HQ537743
			B3	MZ374428
		C	C1	HQ537744
			C2	HQ537746
		D	D1	HQ537750	HQ537750 replaced HQ537748	The HQ537748 sequence contains a frameshift in its coding region, which is caused by an indel.
		E	E1	MZ374448
	Type	Lineage	Sublineage	ID in GenBank	Notes	Expanded notes
	HPV 58	A	A1	D90400
			A2	HQ537752
			A3	HQ537758
		B	B1	HQ537762
			B2	HQ537764
		C	C1	HQ537774
		D	D1	HQ537768
			D2	HQ537770

### Sheet: Supplemental_Table_3
	Suppl. Table 3: Number of genomes at different training stages
	HPV type	Genomes in input	After MSA filtering	After sublineage labeling	Max number of genomes in sublineage	Min number of genomes in sublineage		Low complexity filter for long noncoding region	Additional filtering noncoding sequences
	HPV 6	254	240	240	120	3		L1=E6
	HPV 11	70	67	67	54	1		L1=E6
	HPV 16	4100	1786	1756	1132	1		E5_ALPHA=L2
	HPV 18	146	142	140	46	2		-	E2=E5_ALPHA
	HPV 31	2140	143	141	32	11		L1=E6	E5_ALPHA=L2
	HPV 33	39	34	34	20	1		L1=E6	E5_ALPHA=L2
	HPV 45	764	582	582	176	1		L1=E6	E2=E5_ALPHA
	HPV 52	174	163	163	74	1		L1=E6	E2=E5_ALPHA E5_ALPHA=L2
	HPV 58	177	149	149	55	4		L1=E6	E5_ALPHA=L2
	total:	7864	3306	3272
	Significant reduction of the number of genomes happened upon MSA construction when all the gennomes with runs of N and genomes with not divisible by three deletions in coding regions were removed
	At the next step of the sublineages labeling several genomes that appeared out of the brancing clusters and did not fit the PaVE taxonomy were removed
	In seven out of nine genomes the low complexity regions have been found between L1 and E6 genes
	In HPV 18 the low complexity region was not detected
	In HPV 16 the low complexity region was detected between E5_ALPHA and L2 genes
	Additional non-coding filtering was necessary for the intervals between E5_ALPHA and L2 genes or between E2 and E5 ALPHA

### Sheet: Supplemental_Table_4
	Suppl. Table 4: Numbers of genomes in each sublineage after all the training sets selection steps
	HPV 6			HPV 16			HPV 18			HPV 33			HPV 52
	A1	60		A1	1132		A1	46		A1	20		A1	74
	B1	120		A2	212		A2	4		A2	5		A2	12
	B2	18		A3	11		A3	46		A3	1		B1	2
	B3	34		A4	121		A4	4		B1	7		B2	60
	B4	3		B1	23		A5	2		C1	1		B3	2
	B5	5		B2	3		B1	22		total:	34		C1	1
	total:	240		B3	2		B2	8					C2	7
				B4	4		B3	6					D1	3
				C1	46		C1	2		HPV 45			E1	2
	HPV 11			C2	1		total:	140		A1	176		total:	163
	A1	8		C3	2					A2	121
	A2	54		C4	3					A3	1
	A3	2		D1	14		HPV 31			B1	152		HPV 58
	A4	1		D2	49		A1	28		B2	109		A1	31
	B1	2		D3	117		A2	19		C1	9		A2	55
	total:	67		D4	16		B1	17		C2	14		A3	30
				total:	1756		B2	32		total:	582		B1	6
							C1	11					B2	6
							C2	11					C1	11
							C3	23					D1	4
							total:	141					D2	6
													total:	149

### Sheet: Supplemental_Table_5
Suppl. Table 5: ANI divergence distances between sublineage reference genomes
HPV 6	A1	B1	B2	B3	B4	B5			L-min	1.38
		1.43	1.55	1.38	1.5	1.55	A1		L-max	1.55
			0.4	0.63	0.41	0.66	B1		L-ave	1.482
				0.7	0.47	0.71	B2		S-min	0.4
					0.72	0.49	B3		S-max	0.72
						0.71	B4		S-ave	0.59
							B5
HPV 11	A1	A2	A3	A4	B1			L-min	1.49
		0.39	0.55	0.61	1.49	A1		L-max	1.55
			0.62	0.63	1.53	A2		L-ave	1.5275
				0.59	1.54	A3		S-min	0.39
					1.55	A4		S-max	0.63
						B1		S-ave	0.565
HPV 16	A1	A2	A3	A4	B1	B2	B3	B4	C1	C2	C3	C4	D1	D2	D3	D4			L-min	0.62
		0.46	0.33	0.72	1.57	1.45	1.37	1.52	1.73	1.72	1.68	1.66	1.7	1.94	1.91	1.67	A1		L-max	2.19
			0.52	0.85	1.77	1.68	1.59	1.67	1.94	1.91	1.9	1.85	1.84	2.05	2.05	1.83	A2		L-ave	1.42083
				0.68	1.61	1.54	1.43	1.56	1.76	1.76	1.73	1.66	1.72	1.94	1.92	1.72	A3		S-min	0.27
					1.89	1.77	1.71	1.83	1.97	1.97	1.96	1.93	1.95	2.19	2.16	1.99	A4		S-max	0.85
						0.65	0.43	0.65	1.28	1.22	1.2	1.15	1.18	1.46	1.46	1.18	B1		S-ave	0.493333
							0.47	0.48	1.19	1.13	1.09	1.06	1.07	1.38	1.42	1.11	B2
								0.44	1.13	1.05	1.04	0.99	1.01	1.3	1.34	1.04	B3
									1.19	1.11	1.1	1.05	1.05	1.3	1.35	1.04	B4
										0.4	0.38	0.37	0.81	0.97	1.01	0.77	C1
											0.3	0.29	0.69	0.91	0.94	0.67	C2
												0.27	0.72	0.9	0.94	0.67	C3
													0.67	0.87	0.9	0.62	C4
														0.61	0.66	0.37	D1
															0.47	0.52	D2
																0.52	D3
																	D4
HPV 18	A1	A2	A3	A4	A5	B1	B2	B3	C1			L-min	0.98
		0.42	0.5	0.55	0.83	1.97	1.94	1.99	1.75	A1		L-max	1.99
			0.51	0.56	0.87	1.96	1.93	1.98	1.76	A2		L-ave	1.76304
				0.46	0.78	1.89	1.89	1.94	1.71	A3		S-min	0.38
					0.75	1.97	1.92	1.96	1.72	A4		S-max	0.87
						1.83	1.75	1.84	1.65	A5		S-ave	0.576923
							0.38	0.51	1.14	B1
								0.38	0.98	B2
									1.08	B3
										C1
HPV 31	A1	A2	B1	B2	C1	C2	C3			L-min	0.76
		0.15	0.79	0.9	1.05	1.09	1.13	A1		L-max	1.35
			0.76	0.84	1.04	1.08	1.12	A2		L-ave	1.08688
				0.39	1.16	1.2	1.23	B1		S-min	0.15
					1.31	1.35	1.34	B2		S-max	0.55
						0.52	0.55	C1		S-ave	0.424
							0.51	C2
								C3
HPV 33	A1	A2	A3	B1	C1			L-min	0.97
		0.64	0.79	0.97	1.1	A1		L-max	1.25
			0.57	1	1.07	A2		L-ave	1.07429
				1.15	1.25	A3		S-min	0.57
					0.98	B1		S-max	0.79
						C1		S-ave	0.666667
HPV 45	A1	A2	A3	B1	B2	C1	C2			L-min	0.94
		0.71	0.62	1.24	1.27	1.22	1.03	A1		L-max	1.48
			0.85	1.41	1.39	1.41	1.24	A2		L-ave	1.25188
				1.17	1.22	0.99	0.94	A3		S-min	0.62
					0.73	1.47	1.29	B1		S-max	0.85
						1.48	1.26	B2		S-ave	0.716
							0.67	C1
								C2
HPV 52	A1	A2	B1	B2	B3	C1	C2	D1	E1			L-min	0.66
		0.32	0.67	0.77	0.77	0.91	0.96	1.84	0.66	A1		L-max	2.18
			0.72	0.86	0.84	0.97	1.06	1.93	0.73	A2		L-ave	1.15194
				0.52	0.48	0.9	0.99	1.84	0.68	B1		S-min	0.32
					0.38	1.04	1.13	1.94	0.8	B2		S-max	0.65
						0.98	1.12	1.9	0.72	B3		S-ave	0.47
							0.65	2.05	0.92	C1
								2.18	1	C2
									1.83	D1
										E1
HPV 58	A1	A2	A3	B1	B2	C1	D1	D2			L-min	0.79
		0.46	0.61	1.04	1.05	1.25	1.31	1.42	A1		L-max	1.65
			0.7	1.05	1.11	1.32	1.4	1.52	A2		L-ave	1.20217
				1.19	1.24	1.46	1.54	1.65	A3		S-min	0.46
					0.74	0.98	1.15	1.24	B1		S-max	0.74
						0.79	0.96	1.01	B2		S-ave	0.6
							0.96	1.01	C1
								0.49	D1
									D2

### Sheet: Supplemental_Table_6
	Suppl. Table 6: Error rates in taxonomic classification determinedfor sets of 4,000 and 50,000 fragments
	HPV type	# of random fragments	Fragment length
			1000	2000
	HPV 6	4000	7.48	0.16
		50000	7.67	0.17
	HPV 11	4000	7.29	0.79
		50000	7.4	0.7
	HPV 16	4000	18.29	10.35
		50000	18.73	9.7
	HPV 18	4000	3.73	0.19
		50000	3.47	0.17
	HPV 31	4000	20.45	3.64
		50000	18.47	2.97
	HPV 33	4000	0.34	0
		50000	0.33	0
	HPV 45	4000	5.62	1.6
		50000	6.16	1.7
	HPV 52	4000	9.48	1.09
		50000	9.33	1.2
	HPV 58	4000	7.45	0.25
		50000	6.96	0.29
